# Transcription decouples estrogen-dependent changes in enhancer-promoter contact frequencies and spatial proximity

**DOI:** 10.1101/2023.03.29.534720

**Authors:** Luciana I. Gómez Acuña, Ilya Flyamer, Shelagh Boyle, Elias Friman, Wendy A. Bickmore

## Abstract

How enhancers regulate their target genes in the context of 3D chromatin organization is extensively studied and models which do not require direct enhancer-promoter contact have recently emerged. Here, we use the activation of estrogen receptor-dependent enhancers in a breast cancer cell line to study enhancer-promoter communication. This allows high temporal resolution tracking of molecular events from hormone stimulation to efficient gene activation. We examine how both enhancer-promoter spatial proximity assayed by DNA fluorescence in situ hybridization, and contact frequencies resulting from chromatin in situ fragmentation and proximity ligation by Capture-C, change dynamically during enhancer-driven gene activation. These orthogonal methods produce seemingly paradoxical results: upon enhancer activation enhancer-promoter contact frequencies increase while spatial proximity decreases. We explore this apparent discrepancy using different estrogen receptor ligands and transcription inhibitors. Our data demonstrate that enhancer-promoter contact frequencies are transcription independent but are influenced by enhancer-bound protein complexes whereas altered enhancer-promoter proximity depends on transcription. Our results emphasize that the relationship between contact frequencies and physical distance in the nucleus, especially over short genomic distances, is not always a simple one.
