## Supplemental Tables S1-S7 for "Transcription decouples estrogen-dependent changes in enhancer-promoter contact frequencies and spatial proximity": Table_S5.xlsx

### Sheet: CRISPR gRNAs
CRISPR gRNAs
Region	Target	Forward Primer	Reverse Primer
GREB1 enhancer Left	GTGTCCCTATATATTTGACT	CACCGGTGTCCCTATATATTTGACT	CACCGGTGTCCCTATATATTTGACT
GREB1 enhancer Right	TTACACAAACATGTTCCTGG	CACCGTTACACAAACATGTTCCTGG	AAACCCAGGAACATGTTTGTGTAAC
NRIP1 enhancer Left	ACGGCAATTTGATAAAAGCA	CACCGACGGCAATTTGATAAAAGCA	AAACTGCTTTTATCAAATTGCCGTC
NRIP1 enhancer Right	ACCAAATATTAACCTGACCA	CACCGACCAAATATTAACCTGACCA	AAACTGGTCAGGTTAATATTTGGTC

### Sheet: CRISPR primers
Name	Sequence
GREB1e left	TGGAATGCAGTGTCATGAACACG
GREB1e right	CCCTTGCTGTTGCTGTTTCC
NRIP1e left	GTTACCTGGCTTCTGGGCAT
NRIP1e right	TTGTTTACCAGCGTGCTTGC

### Sheet: qPCR
Target	Forward	Reverse
GREB1 pre-mRNA	AGACGACACGCTTTGAAG	CTGGTGCTAACATTAACTGC
NRIP1 pre-mRNA	GTGGGGCAATGAGACAAAAGAC	CAGGAAGTGTTTGGATTGTGAGC
U2 RNA	TTCTCGGCCTTTTGGCTAAG	CTCCCTGCTCCAAAAATCCA
