## Supplemental Tables S1-S7 for "Transcription decouples estrogen-dependent changes in enhancer-promoter contact frequencies and spatial proximity": Table_S6.xlsx

### Sheet: Fosmids for Probes
Fosmid probes				Coordentaes (hg19)
Region	Whitehead Name	Ensemble name	Chromosome	Start	End	size (Kbp)
GREB1 enhancer	WI2-1888G22	G248P87406D11	2	11603726	11639667	35.941
GREB1 promoter	WI2-1283A17	G248P84280A9	2	11678162	11716995	38.833
GREB1 control	WI2-1943M1	G248P85364G1	2	11520364	11559583	39.219
NRIP1 enhancer	WI2-3157C15	G248P8036B8	21	16574818	16617699	42.881
NRIP1 promoter	WI2-2983G7	G248P89820D4	21	16423159	16463725	40.566
NRIP1 control	WI2-1828I7	G248P85368E4	21	16766591	16805711	39.12

### Sheet: 10 kb probes
10 kb probes	Coordenates (hg19)
Region	Chromosome	Start	End	Size (Kbp)
GREB1 enhancer	2	11633167	11643241	10.074
GREB1 promoter	2	11665913	11675867	9.954
GREB1 control 2	2	11548245	11558194	9.949
GREB1 control 3	2	11503249	11513195	9.946
NRIP1 enhancer	21	16569648	16579528	9.88
NRIP1 promoter	21	16429933	16440347	10.414
NRIP1 control	21	16785274	16795689	10.415
NRIP1 intragenic	21	16372629	16382341	9.712
