## Supplemental Tables S1-S7 for "Transcription decouples estrogen-dependent changes in enhancer-promoter contact frequencies and spatial proximity": Table_S7.xlsx

### Sheet: Oligos and primers
Name	Sequence
ChloramphenicolR Forward	TCGTCTCAGCCAATCCCTGGG
ChloramphenicolR Reverse	CAGCGGCATCAGCACCTTGT
BAC oligo 1	CCATCTCATCCCTGCGTGTCGACTACACTACTCGT
BAC oligo 2	5′PO4-CGAGTAGTGTTCAGCAAGGCACACAGGGGATAGG
BAC bio-primer Forward	5′bio-CCATCTCATCCCTGCGTGTC
BAC bio-primer Reverse	5′bio-CCTATCCCCTGTGTGCCTTG
Illumina p5 primer	AATGATACGGCGACCACCGAGAT
Illumina p7 primer	CAAGCAGAAGACGGCATACGA
B1 oligo (Illumina Uni oligo)	AATGATACGGCGACCACCGAGATCTACACTCTTTCCCTAC ACGACGCTCTTCCGATCTC
B2 oligo (Illumina PE 2.0 primer)	CAAGCAGAAGACGGCATACGAGATCGGTCTCGGCATTCCTGCTGAACCGCTCTTCCGATCT
A2 oligo	CCTATCCCCTGTGTGCCTTG

### Sheet: BACs CaptureC
			Coordenates (hg19)
Region	Name	Chromosome	Start	End	Size (Kbp)
GREB1	RP11-695B21	2	11450601	11606426	155.825
GREB1	RP11-4N12	2	11585777	11755591	169.814
GREB1	RP11-378E18	2	11753492	11945472	191.98
NRIP1	RP11-463A6	21	16143248	16329996	186.748
NRIP1	RP11-702D19	21	16320493	16479986	159.493
NRIP1	RP11-78J18	21	16463138	16637402	174.264
NRIP1	RP11-242C13	21	16624304	16782361	158.057
NRIP1	RP11-259I23	21	16761382	16916318	154.936
NRIP1	RP11-482O14	21	16912647	17096678	184.031
