## Supplemental Tables S1-S7 for "Transcription decouples estrogen-dependent changes in enhancer-promoter contact frequencies and spatial proximity": TableS1.xlsx

### Sheet: Figure_1B&Figure_S1B
GREB1 TSS2
ENSEMBL ID: ENST00000263834
Sample	-E2 Rep1	-E2 Rep2	+ E2 5 m Rep1	+ E2 5 m Rep2	+ E2 30 m Rep1	+ E2 30 m Rep2	+ E2 60 m Rep1	+ E2 60 m Rep2
CPM	130.273	109.375	196.398	135.391	623.346	615.812	607.461	647.232
Differential expression analysis (edgeR)
	logFC	logCPM	F	PValue	FDR
+ E2 5 m vs -E2	0.624656	8.61031	6.43043	0.0166059	0.971485
+ E2 30 m vs -E2	2.68238	8.61031	107.087	1.83e-11	2.32e-08
+ E2 60 m vs -E2	2.40914	8.61031	88.1896	1.76e-10	9.45e-08
NRIP1 TSS
ENSEMBLE ID: ENST00000318948, ENST00000400199, ENST00000400202
Sample	-E2 Rep1	-E2 Rep2	+ E2 5 m Rep1	+ E2 5 m Rep2	+ E2 30 m Rep1	+ E2 30 m Rep2	+ E2 60 m Rep1	+ E2 60 m Rep2
CPM	45.6839	53.3354	49.1807	61.463	111.353	198.289	127.511	199.001
Differential expression analysis (edgeR)
	logFC	logCPM	F	PValue	FDR
+ E2 5 m vs -E2	0.318105	6.72687	1.68547	0.203996	0.985661
+ E2 30 m vs -E2	1.89688	6.72687	57.6766	1.7e-08	3.52e-06
+ E2 60 m vs -E2	1.69873	6.72687	46.8144	1.29e-07	1.42e-05
GREB1 ERα peak
chr2:11637701-11640019
Sample	-E2 Rep1	-E2 Rep2	+ E2 5 m Rep1	+ E2 5 m Rep2	+ E2 30 m Rep1	+ E2 30 m Rep2	+ E2 60 m Rep1	+ E2 60 m Rep2
CPM	89.1574	73.8025	116.853	93.5514	423.285	309.235	325.956	264.534
Differential expression analysis (edgeR)
	logFC	logCPM	F	PValue	FDR
+ E2 5 m vs -E2	0.362558	7.755	3.2204	0.0844812	0.877327
+ E2 30 m vs -E2	2.3291	7.755	128.193	1.71e-11	6.31e-09
+ E2 60 m vs -E2	2.06888	7.755	102.97	1.74e-10	2.55e-08
GREB1 left peak
chr2:11622027-11624939
Sample	-E2 Rep1	-E2 Rep2	+ E2 5 m Rep1	+ E2 5 m Rep2	+ E2 30 m Rep1	+ E2 30 m Rep2	+ E2 60 m Rep1	+ E2 60 m Rep2
CPM	132.677	145.67	245.5	184.128	501.444	398.535	351.705	318.257
Differential expression analysis (edgeR)
	logFC	logCPM	F	PValue	FDR
+ E2 5 m vs -E2	0.608533	8.1611	8.95719	0.0060276	0.734232
+ E2 30 m vs -E2	1.85106	8.1611	80.2681	2.17e-09	2.74e-07
+ E2 60 m vs -E2	1.47351	8.1611	51.9824	1.25e-07	4.85e-06
NRIP1 main ERα peak
chr21:16581451-16583973
Sample	-E2 Rep1	-E2 Rep2	+ E2 5 m Rep1	+ E2 5 m Rep2	+ E2 30 m Rep1	+ E2 30 m Rep2	+ E2 60 m Rep1	+ E2 60 m Rep2
CPM	6.16206	10.7801	10.6978	16.5285	24.827	25.5144	13.4805	29.4682
Differential expression analysis (edgeR)
	logFC	logCPM	F	PValue	FDR
+ E2 5 m vs -E2	0.696363	4.12734	3.01475	0.094468	0.879697
+ E2 30 m vs -E2	1.80574	4.12734	21.244	9.64e-05	0.00191772
+ E2 60 m vs -E2	1.51672	4.12734	15.3805	0.000581256	0.00530498
NRIP1 left ERα peak
chr21:16570789-16573592
Sample	-E2 Rep1	-E2 Rep2	+ E2 5 m Rep1	+ E2 5 m Rep2	+ E2 30 m Rep1	+ E2 30 m Rep2	+ E2 60 m Rep1	+ E2 60 m Rep2
CPM	6.16206	10.7801	10.6978	16.5285	24.827	25.5144	13.4805	29.4682
Differential expression analysis (edgeR)
	logFC	logCPM	F	PValue	FDR
+ E2 5 m vs -E2	0.738811	5.27893	6.46046	0.0174035	0.799411
+ E2 30 m vs -E2	1.94237	5.27893	46.3463	3.34e-07	1.77e-05
+ E2 60 m vs -E2	1.61238	5.27893	32.656	5.35e-06	0.000108724

### Sheet: Figure_1C&Figure_S1C
GREB1 premRNA Rep1	No expressing alleles per cell	- E2 5 min	+E2 5 min	+E2 10 min	+E2 20 min	+E2 40 min	+E2 60 min	+E2 4h
	0	34	37	25	10	12	2	12
	1	17	22	21	17	11	3	20
	2	9	16	26	25	19	8	35
	3	5	10	17	27	35	34	20
	4	3	3	6	13	18	43	8
	Total cells scored	68	88	95	92	95	90	95
	Two-sided Fisher exact test, p-values +E2 vs -E2		p-value = 0.7814	p-value = 0.008597	p-value = 2.864e-08	p-value = 9.213e-10	p-value < 2.2e-16	p-value = 5.845e-08
NRIP1 premRNA Rep1	No expressing alleles per cell	- E2 5 min	+E2 5 min	+E2 10 min	+E2 20 min	+E2 40 min	+E2 60 min	+E2 4h
	0	76	73	74	39	4	19	44
	1	23	30	28	38	39	40	47
	2	5	1	4	31	59	41	14
	Total cells scored	104	104	106	108	102	100	105
	Two-sided, Fisher exact test, p-values +E2 vs -E2		p-value = 0.1609	p-value = 0.7586	p-value = 1.466e-08	p-value < 2.2e-16	p-value < 2.2e-16	p-value = 2.125e-05
GREB1 premRNA Rep2	No expressing alleles per cell	- E2 5 min	+E2 5 min	+E2 10 min	+E2 20 min	+E2 40 min	+E2 60 min	+E2 4h
	0	75	78	31	23	7	1	76
	1	14	13	19	16	18	5	21
	2	3	2	15	14	31	11	2
	3	2	0	5	10	38	30	0
	4	0	0	1	6	15	29	0
	Total cells scored	94	93	71	69	109	76	99
	Two-sided Fisher exact test, p-values +E2 vs -E2		p-value = 0.6847	p-value = 5.034e-06	p-value = 1.06e-09	p-value < 2.2e-16	p-value < 2.2e-16	p-value = 0.04409
NRIP1 premRNA Rep2	No expressing alleles per cell	- E2 5 min	+E2 5 min	+E2 10 min	+E2 20 min	+E2 40 min	+E2 60 min	+E2 4h
	0	76	87	71	34	12	35	25
	1	21	18	29	37	36	32	26
	2	1	4	7	19	48	10	10
	Total cells scored	98	109	107	90	96	77	61
	Two-sided, Fisher exact test, p-values +E2 vs -E2		p-value = 0.3921	p-value = 0.07808	p-value = 2.246e-09	p-value < 2.2e-16	p-value = 6.654e-06	p-value = 8.368e-07

### Sheet: Figure_1D&Figure_S1E
GREB1 premRNA Rep1	No expressing alleles per cell	WT -E2	WT +E2	ΔGREB1e Clone 1 -E2	ΔGREB1e Clone 1 +E2	ΔGREB1e Clone 2 -E2	ΔGREB1e Clone 2 +E2
	0	71	1	68	20	78	9
	1	31	2	28	22	32	36
	2	9	26	11	27	4	42
	3	2	35	1	16	0	16
	4	0	50	0	3	0	0
	Total cells scored	113	114	108	88	114	103
	Two-sided, Fisher exact test, p-values +E2 vs -E2		p-value < 2.2e-16		p-value = 7.729e-11		p-value < 2.2e-16
	Two-sided, Fisher exact test, p-values Clone# +E2 vs Wt + E2				p-value < 2.2e-16		p-value < 2.2e-16
	Two-sided, Fisher exact test, p-values Clone1 +E2 vs Clone2 + E2						p-value = 0.01137
NRIP1 premRNA Rep1	No expressing alleles per cell	WT -E2	WT +E2	ΔNRIP1e Clone 1 -E2	ΔNRIP1e Clone 1 +E2	ΔNRIP1e Clone 2 -E2	ΔNRIP1e Clone 2 +E2
	0	80	16	98	76	87	67
	1	30	31	14	32	26	26
	2	5	52	2	0	4	6
	Total cells scored	115	99	114	108	117	99
	Two-sided, Fisher exact test, p-values +E2 vs -E2		p-value < 2.2e-16		p-value = 0.001425		p-value = 0.4561
	Two-sided, Fisher exact test, p-values Clone# +E2 vs Wt + E2				p-value < 2.2e-16		p-value < 2.2e-16
	Two-sided, Fisher exact test, p-values Clone1 +E2 vs Clone2 + E2						p-value = 0.0298
GREB1 premRNA Rep2	No expressing alleles per cell	WT -E2	WT +E2	ΔGREB1e Clone 1 -E2	ΔGREB1e Clone 1 +E2	ΔGREB1e Clone 2 -E2	ΔGREB1e Clone 2 +E2
	0	91	7	99	33	104	80
	1	27	14	13	40	15	28
	2	3	34	1	24	0	15
	3	1	33	0	14	1	3
	4	0	30	0	3	0	2
	Total cells scored	122	118	113	114	120	128
	Two-sided, Fisher exact test, p-values +E2 vs -E2		p-value < 2.2e-16		p-value < 2.2e-16		p-value = 2.929e-06
	Two-sided, Fisher exact test, p-values Clone# +E2 vs Wt + E2				p-value = 2.088e-13		p-value < 2.2e-16
	Two-sided, Fisher exact test, p-values Clone1 +E2 vs Clone2 + E2						p-value = 1.477e-06
	No expressing alleles per cell	WT -E2	WT +E2	ΔNRIP1e Clone 1 -E2	ΔNRIP1e Clone 1 +E2	ΔNRIP1e Clone 2 -E2	ΔNRIP1e Clone 2 +E2
	0	92	10	85	8	80	7
	1	24	10	28	14	35	20
	2	7	36	13	34	9	38
	3	0	48	2	44	1	43
	4	1	28	0	30	0	23
	Total cells scored	124	132	128	130	125	131
	Two-sided, Fisher exact test, p-values +E2 vs -E2		p-value < 2.2e-16		p-value < 2.2e-16		p-value < 2.2e-16
	Two-sided, Fisher exact test, p-values Clone# +E2 vs Wt + E2				p-value = 0.8868		p-value = 0.3243
	Two-sided, Fisher exact test, p-values Clone1 +E2 vs Clone2 + E2						p-value = 0.6868
NRIP1 premRNA Rep2	No expressing alleles per cell	WT -E2	WT +E2	ΔNRIP1e Clone 1 -E2	ΔNRIP1e Clone 1 +E2	ΔNRIP1e Clone 2 -E2	ΔNRIP1e Clone 2 +E2
	0	91	22	112	88	103	87
	1	32	59	15	37	22	42
	2	5	40	1	6	2	5
	Total cells scored	128	121	128	131	127	134
	Two-sided, Fisher exact test, p-values +E2 vs -E2		p-value < 2.2e-16		p-value = 0.0001983		p-value = 0.01027
	Two-sided, Fisher exact test, p-values Clone# +E2 vs Wt + E2				p-value < 2.2e-16		p-value < 2.2e-16
	Two-sided, Fisher exact test, p-values Clone1 +E2 vs Clone2 + E2						p-value = 0.8328
	No expressing alleles per cell	WT -E2	WT +E2	ΔGREB1e Clone 1 -E2	ΔGREB1e Clone 1 +E2	ΔGREB1e Clone 2 -E2	ΔGREB1e Clone 2 +E2
	0	97	28	101	47	103	36
	1	32	63	22	57	23	48
	2	1	50	2	28	0	34
	Total cells scored	130	141	125	132	126	118
	Two-sided, Fisher exact test, p-values +E2 vs -E2		p-value < 2.2e-16		p-value = 2.378e-14		p-value < 2.2e-16
	Two-sided, Fisher exact test, p-values Clone# +E2 vs Wt + E2				p-value = 0.003981		p-value = 0.1303
	Two-sided, Fisher exact test, p-values Clone1 +E2 vs Clone2 + E2						p-value = 0.3646
