## Supplemental Tables S1-S7 for "Transcription decouples estrogen-dependent changes in enhancer-promoter contact frequencies and spatial proximity": TableS2.xlsx

### Sheet: Figure 2D&FigureS2D
Sample	n (alleles)	median interprobe distance (μm)	interquartile interval (μm)	p-values Two-sided Mann-Whitney test +E2 vs -E2 each time point
GREB1 e-p interprobe distance Rep 1
-E2 5m	128	0.204	0.144-0.274
+E2 5m	119	0.22	0.144-0.276	0.26775
-E2 10m	127	0.204	0.129-0.266
+E2 10m	141	0.22	0.144-0.286	0.07886
-E2 20m	125	0.204	0.144-0.258
+E2 20m	129	0.233	0.182-0.288	0.00088
-E2 40m	135	0.204	0.129-0.266
+E2 40m	121	0.271	0.204-0.329	2.6e-06
-E2 1h	110	0.182	0.13275-0.247
+E2 1h	123	0.247	0.182-0.322	0.00013
-E2 4h	120	0.204	0.144-0.247
+E2 4h	120	0.233	0.144-0.286	0.0657
NRIP1 e-p interprobe distance Rep 1
-E2 5m	120	0.2725	0.204-0.347
+E2 5m	119	0.322	0.247-0.405	0.00366
-E2 10m	111	0.247	0.204-0.326
+E2 10m	127	0.307	0.247-0.4075	2.6e-05
-E2 20m	123	0.286	0.215-0.358
+E2 20m	119	0.329	0.247-0.4365	0.00622
-E2 40m	124	0.282	0.20125-0.37675
+E2 40m	128	0.322	0.247-0.39425	0.01383
-E2 1h	128	0.266	0.204-0.376
+E2 1h	126	0.307	0.238-0.413	0.0071
-E2 4h	125	0.274	0.21-0.351
+E2 4h	131	0.266	0.21-0.336	0.7765
GREB1 e-p interprobe distance Rep 2
-E2 5m	134	0.21	0.144-0.258
+E2 5m	122	0.238	0.19575-0.278	0.00879
-E2 10m	117	0.22	0.144-0.278
+E2 10m	136	0.238	0.19025-0.286	0.05005
-E2 20m	118	0.21	0.144-0.271
+E2 20m	121	0.329	0.233-0.425	2e-09
-E2 40m	123	0.233	0.163-0.282
+E2 40m	115	0.322	0.22-0.418	9.3e-07
-E2 1h	118	0.233	0.182-0.271
+E2 1h	117	0.286	0.233-0.401	1.8e-06
-E2 4h	119	0.233	0.144-0.286
+E2 4h	111	0.266	0.207-0.379	0.00106
NRIP1 e-p interprobe distance Rep 2
-E2 5m	87	0.271	0.233-0.349
+E2 5m	113	0.326	0.233-0.433	0.0092
-E2 10m	107	0.286	0.22-0.3775
+E2 10m	98	0.307	0.247-0.413	0.0529
-E2 20m	109	0.274	0.21-0.347
+E2 20m	114	0.322	0.247-0.3975	0.0038
-E2 40m	110	0.287	0.22-0.401
+E2 40m	119	0.322	0.247-0.41	0.2231
-E2 1h	102	0.28	0.233-0.41525
+E2 1h	79	0.322	0.233-0.429	0.2955
-E2 4h	101	0.274	0.21-0.365
+E2 4h	97	0.288	0.233-0.387	0.2646

### Sheet: Figure 2F&FigureS4C
	Sample	n (alleles)	median interprobe distance (μm)	interquartile interval (μm)	Comparison	p-values Two-sided Mann-Whitney test, Holm-Bonferroni correction for multiple testing
GREB1 e-p interprobe distance Rep 1	WT -E2	112	0.266	0.204-0.31075
	WT +E2	107	0.322	0.233-0.408	WT +E2 vs WT -E2	0.01062
	Δenh-GREB1 cl1 -E2	109	0.266	0.204-0.379
	Δenh-GREB1 cl1 +E2	88	0.238	0.144-0.29125	Δenh-GREB1 cl1 +E2 vs Δenh-GREB1 cl1 -E2	0.67905
	Δenh-GREB1 cl2 -E2	103	0.233	0.193-0.307
	Δenh-GREB1 cl2 +E2	101	0.278	0.204-0.401	Δenh-GREB1 cl2 +E2 vs Δenh-GREB1 cl2 -E2	0.33052
					Δenh-GREB1 cl1 +E2 vs WT +E2	0.0003
					Δenh-GREB1 cl2 +E2 vs WT +E2	0.67905
NRIP1 e-p interprobe distance Rep 1	WT -E2	153	0.278	0.22-0.379
	WT +E2	163	0.326	0.238-0.41	WT +E2 vs WT -E2	0.0434
	Δenh-NRIP1 cl1 -E2	141	0.266	0.21-0.351
	Δenh-NRIP1 cl1 +E2	134	0.274	0.22-0.351	Δenh-NRIP1 cl1 +E2 vs Δenh-NRIP1 cl1 -E2	0.2133
	Δenh-NRIP1 cl2 -E2	127	0.286	0.21-0.376
	Δenh-NRIP1 cl2 +E2	122	0.247	0.204-0.339	Δenh-NRIP1 cl2 +E2 vs Δenh-NRIP1 cl2 -E2	0.0878
					Δenh-NRIP1 cl1 +E2 vs WT +E2	0.0419
					Δenh-NRIP1 cl2 +E2 vs WT +E2	7.6e-05
GREB1 e-p interprobe distance Rep 2	WT -E2	112	0.2425	0.193-0.307
	WT +E2	97	0.286	0.204-0.347	WT +E2 vs WT -E2	0.01218
	Δenh-GREB1 cl1 -E2	108	0.238	0.182-0.288
	Δenh-GREB1 cl1 +E2	110	0.2525	0.19575-0.322	Δenh-GREB1 cl1 +E2 vs Δenh-GREB1 cl1 -E2	0.10355
	Δenh-GREB1 cl2 -E2	123	0.238	0.193-0.287
	Δenh-GREB1 cl2 +E2	101	0.238	0.193-0.322	Δenh-GREB1 cl2 +E2 vs Δenh-GREB1 cl2 -E2	0.55515
					Δenh-GREB1 cl1 +E2 vs WT +E2	0.09149
					Δenh-GREB1 cl2 +E2 vs WT +E2	0.0148
NRIP1 e-p interprobe distance Rep 2	WT -E2	88	0.276	0.233-0.379
	WT +E2	101	0.326	0.247-0.456	WT +E2 vs WT -E2	0.0563
	Δenh-NRIP1 cl1 -E2	82	0.2685	0.21-0.339
	Δenh-NRIP1 cl1 +E2	82	0.28	0.21-0.3835	Δenh-NRIP1 cl1 +E2 vs Δenh-NRIP1 cl1 -E2	0.4905
	Δenh-NRIP1 cl2 -E2	93	0.274	0.22-0.379
	Δenh-NRIP1 cl2 +E2	77	0.278	0.21-0.379	Δenh-NRIP1 cl2 +E2 vs Δenh-NRIP1 cl2 -E2	0.8155
					Δenh-NRIP1 cl1 +E2 vs WT +E2	0.0105
					Δenh-NRIP1 cl2 +E2 vs WT +E2	0.0082

### Sheet: Figure_S3A
	Sample	n (allelles)	median interprobe distance (μm)	interquartile interval (μm)	p-values Two-sided Mann-Whitney test +E2 vs -E2 each time point
GREB1 e-c interprobe distance Rep 1	-E2 5m	106	0.288	0.2125-0.351
	+E2 5m	114	0.271	0.204-0.385	0.905
	-E2 10m	103	0.278	0.204-0.379
	+E2 10m	73	0.278	0.204-0.387	0.962
	-E2 20m	112	0.286	0.204-0.387
	+E2 20m	112	0.266	0.2040.376	0.717
	-E2 40m	115	0.274	0.21-0.376
	+E2 40m	110	0.2685	0.18475-0.376	0.416
	-E2 1h	129	0.266	0.204-0.329
	+E2 1h	126	0.266	0.204-0.329	0.809
	-E2 4h	116	0.266	0.144-0.347
	+E2 4h	127	0.266	0.193-0.329	0.914
GREB1 e-c interprobe distance Rep 2	-E2 5m	99	0.322	0.247-0.4145
	+E2 5m	104	0.307	0.22-0.4253	0.6139
	-E2 10m	101	0.288	0.233-0.425
	+E2 10m	104	0.2685	0.22-0.379	0.1641
	-E2 20m	88	0.288	0.22-0.3883
	+E2 20m	101	0.288	0.233-0.405	0.6283
	-E2 40m	97	0.288	0.238-0.42
	+E2 40m	97	0.329	0.247-0.44	0.1838
	-E2 1h	97	0.326	0.247-0.392
	+E2 1h	107	0.329	0.247-0.2455	0.4976
	-E2 4h	101	0.286	0.238-0.41
	+E2 4h	101	0.329	0.266-0.425	0.1529
NRIP1 e-c interprobe distance Rep 1	-E2 5m	67	0.326	0.247-0.4225
	+E2 5m	72	0.326	0.247-0.39	0.706
	-E2 10m	75	0.288	0.22-0.409
	+E2 10m	60	0.286	0.22975-0.3915	0.828
	-E2 20m	70	0.3145	0.2403-0.426
	+E2 20m	64	0.322	0.21-0.426	0.579
	-E2 40m	53	0.322	0.233-0.425
	+E2 40m	60	0.287	0.22-0.4028	0.385
	-E2 1h	59	0.274	0.233-0.343
	+E2 1h	77	0.322	0.247-0.416	0.032
	-E2 4h	74	0.307	0.247-0.4175
	+E2 4h	67	0.322	0.238-0.4255	0.788
NRIP1 e-c interprobe distance Rep 2	-E2 5m	109	0.329	0.233-0.433
	+E2 5m	105	0.307	0.247-0.405	0.617
	-E2 10m	103	0.322	0.233-0.413
	+E2 10m	111	0.307	0.233-0.4225	0.84
	-E2 20m	101	0.271	0.204-0.385
	+E2 20m	88	0.322	0.238-0.441	0.024
	-E2 40m	101	0.329	0.238-0.42
	+E2 40m	97	0.307	0.238-0.425	0.535
	-E2 1h	102	0.307	0.2343-0.408
	+E2 1h	82	0.288	0.21-0.425	0.751
	-E2 4h	103	0.326	0.2425-0.4255
	+E2 4h	81	0.326	0.247-0.425	0.939

### Sheet: Figure_S3B
	Sample	n (alleles)	median interprobe distance (μm)	interquartile interval (μm)	p-values Two-sided Mann-Whitney test +E2 vs -E2 each time point
GREB1 e-p	-E2 20m	105	0.154	0.116-0.218
	+E2 20m	126	0.192	0.132-0.234	0.0064
GREB1 c1-c2	-E2 20m	98	0.195	0.132-0.2455
	+E2 20m	105	0.207	0.153-0.256	0.34
NRIP1 e-p	-E2 20m	91	0.116	0.0863-0.159
	+E2 20m	112	0.1505	0.107-0.218	0.0047
NRIP1 e-i	-E2 20m	71	0.244	0.19-0.325
	+E2 20m	102	0.2495	0.16575-0.3315	0.9
NRIP1 p-i	-E2 20m	85	0.24	0.192-0.318
	+E2 20m	93	0.296	0.193-0.366	0.11

### Sheet: Figure_S4D
	Sample	n	median interprobe distance (μm)	interquartile interval (μm)	Comparison	p-values Two-sided Mann-Whitney test, Holm-Bonferroni correction for multiple testing
GREB1 e-ctrl interprobe distance Rep 1	WT -E2	122	0.2975	0.238-0.39075
	WT +E2	124	0.329	0.266-0.44225	WT +E2 vs WT -E2	0.43
	Δenh-GREB1 cl1 -E2	114	0.2975	0.238-0.3835
	Δenh-GREB1 cl1 +E2	110	0.329	0.24025-0.39875	Δenh-GREB1 cl1 +E2 vs Δenh-GREB1 cl1 -E2	1
	Δenh-GREB1 cl2 -E2	110	0.324	0.233-0.408
	Δenh-GREB1 cl2 +E2	106	0.307	0.233-0.405	Δenh-GREB1 cl2 +E2 vs Δenh-GREB1 cl2 -E2	1
					Δenh-GREB1 cl1 +E2 vs WT +E2	1
					Δenh-GREB1 cl2 +E2 vs WT +E2	0.62
NRIP1 e-ctrl interprobe distance Rep 1	WT -E2	79	0.286	0.2425-0.3965
	WT +E2	85	0.278	0.21-0.387	WT +E2 vs WT -E2	1
	Δenh-NRIP1 cl1 -E2	72	0.286	0.22975-0.348
	Δenh-NRIP1 cl1 +E2	67	0.278	0.21-0.379	Δenh-NRIP1 cl1 +E2 vs Δenh-NRIP1 cl1 -E2	1
	Δenh-NRIP1 cl2 -E2	76	0.287	0.233-0.379
	Δenh-NRIP1 cl2 +E2	78	0.2725	0.22-0.385	Δenh-NRIP1 cl2 +E2 vs Δenh-NRIP1 cl2 -E2	1
					Δenh-NRIP1 cl1 +E2 vs WT +E2	1
					Δenh-NRIP1 cl2 +E2 vs WT +E2	1
GREB1 e-ctrl interprobe distance Rep 2	WT -E2	120	0.2975	0.233-0.379
	WT +E2	114	0.324	0.23425-0.385	WT +E2 vs WT -E2	1
	Δenh-GREB1 cl1 -E2	95	0.307	0.238-0.3855
	Δenh-GREB1 cl1 +E2	102	0.3145	0.258-0.39025	Δenh-GREB1 cl1 +E2 vs Δenh-GREB1 cl1 -E2	1
	Δenh-GREB1 cl2 -E2	96	0.3145	0.2125-0.401
	Δenh-GREB1 cl2 +E2	111	0.286	0.233-0.3775	Δenh-GREB1 cl2 +E2 vs Δenh-GREB1 cl2 -E2	1
					Δenh-GREB1 cl1 +E2 vs WT +E2	1
					Δenh-GREB1 cl2 +E2 vs WT +E2	1
NRIP1 e-ctrl interprobe distance Rep 2	WT -E2	89	0.307	0.204-0.401
	WT +E2	81	0.307	0.22-0.405	WT +E2 vs WT -E2	1
	Δenh-NRIP1 cl1 -E2	73	0.322	0.238-0.379
	Δenh-NRIP1 cl1 +E2	75	0.271	0.2125-0.3365	Δenh-NRIP1 cl1 +E2 vs Δenh-NRIP1 cl1 -E2	0.98
	Δenh-NRIP1 cl2 -E2	91	0.266	0.2055-0.345
	Δenh-NRIP1 cl2 +E2	90	0.287	0.233-0.385	Δenh-NRIP1 cl2 +E2 vs Δenh-NRIP1 cl2 -E2	0.77
					Δenh-NRIP1 cl1 +E2 vs WT +E2	0.96
					Δenh-NRIP1 cl2 +E2 vs WT +E2	1
