## Supplemental Tables S1-S7 for "Transcription decouples estrogen-dependent changes in enhancer-promoter contact frequencies and spatial proximity": TableS3.xlsx

### Sheet: Fig 3A
	Sample	Replicate	Technical replicate	Relative starting quantity
GREB1 pre-mRNA	Vehicle	1	1	48.5623
			2	47.9309
		2	1	61.0531
			2	70.1775
		3	1	33.735
			2	38.9286
	E2	1	1	405.293
			2	448.812
		2	1	422.632
			2	430.703
		3	1	358.146
			2	330.36
	Tamoxifen	1	1	65.7065
			2	53.4207
		2	1	48.7911
			2	49.1813
		3	1	82.0229
			2	81.0738
NRIP1 pre-mRNA	Vehicle	1	1	112.811
			2	111.687
		2	1	106.326
			2	123.228
		3	1	97.327
			2	98.0314
	E2	1	1	553.335
			2	551.568
		2	1	587.894
			2	626.677
		3	1	489.641
			2	454.892
	Tamoxifen	1	1	151.963
			2	123.849
		2	1	155.135
			2	152.046
		3	1	187.766
			2	199.955
U2 RNA	Vehicle	1	1	334.989
			2	332.617
		2	1	405.837
			2	376.813
		3	1	236.784
			2	266.613
	E2	1	1	483.113
			2	467.419
		2	1	458.868
			2	429.776
		3	1	389.457
			2	343.82
	Tamoxifen	1	1	253.665
			2	238.404
		2	1	325.773
			2	317.368
		3	1	351.263
			2	372.554

### Sheet: Figure_S5A
ERα immunofluorescence pre-extracted cells
Sample	Median integrated nuclear intensity (au)	Interquartile integrated nuclear intensity	n (nuclei)	Comparison	p-values Two-sided Mann-Whitney test, Holm-Bonferroni correction for multiple testing
Vehicle	330.8	267.59-441.19		E2 vs vehicle	< 2e-16
E2	1433.94	972.81-2207.78		E2 vs tamoxifen	0.00098
Tamoxifen	1060.08	644.08-1495.93		vehicle vs tamoxifen	< 2e-16

### Sheet: Fig 3E& Figure_S5D
	Sample	n (alleles)	median interprobe distance (μm)	interquartile interval (μm)	Comparison	p-values Two-sided Mann-Whitney test, Holm-Bonferroni correction for multiple testing
GREB1 e-p interprobe distance Rep 1	Vehicle	106	0.21	0.144-0.264	E2 vs vehicle	1.2e-06
	E2	104	0.274	0.204-0.3515	E2 vs tamoxifen	1.7e-05
	Tamoxifen	102	0.215	0.144-0.266	vehicle vs tamoxifen	0.43
NRIP1 e-p interprobe distance Rep 1	Vehicle	97	0.271	0.21-0.347	E2 vs vehicle	0.00378
	E2	111	0.326	0.247-0.416	E2 vs tamoxifen	0.00065
	Tamoxifen	108	0.2685	0.20125-0.3554	vehicle vs tamoxifen	0.49069
GREB1 e-p interprobe distance Rep 2	Vehicle	121	0.1647	0.1076-0.2240	E2 vs vehicle	4.2e-05
	E2	141	0.2147	0.1518-0.2850	E2 vs tamoxifen	5.6e-05
	Tamoxifen	141	0.166	0.1079-0.2339	vehicle vs tamoxifen	0.73
NRIP1 e-p interprobe distance Rep 2	Vehicle	117	0.225	0.159-0.278	E2 vs vehicle	0.00075
	E2	126	0.259	0.218-0.3465	E2 vs tamoxifen	0.00014
	Tamoxifen	110	0.211	0.159-0.278	vehicle vs tamoxifen	0.61514

### Sheet: Figure_S5E
	Sample	n (alleles)	median interprobe distance (μm)	interquartile interval (μm)	Comparison	p-values Two-sided Mann-Whitney test, Holm-Bonferroni correction for multiple testing
GREB1 e-c interprobe distance Rep 1	Vehicle	100	0.278	0.21-0.379	E2 vs vehicle	1
	E2	116	0.286	0.21-0.348	E2 vs tamoxifen	1
	Tamoxifen	90	0.307	0.22-0.376	vehicle vs tamoxifen	1
GREB1 e-c interprobe distance Rep 2	Vehicle	110	0.247	0.199-0.3368	E2 vs vehicle	0.095
	E2	106	0.287	0.237-0.332	E2 vs tamoxifen	0.902
	Tamoxifen	104	0.279	0.221-0.3685	vehicle vs tamoxifen	0.095
NRIP1 e-c interprobe distance Rep 1	Vehicle	101	0.286	0.21-0.385	E2 vs vehicle	0.093
	E2	112	0.329	0.247-0.42	E2 vs tamoxifen	0.61
	Tamoxifen	96	0.3145	0.247-0.40275	vehicle vs tamoxifen	0.242
NRIP1 e-c interprobe distance Rep 2	Vehicle	106	0.264	0.207-0.34325	E2 vs vehicle	1
	E2	104	0.2685	0.208-0.311	E2 vs tamoxifen	1
	Tamoxifen	101	0.273	0.214-0.338	vehicle vs tamoxifen	1
