## Supplemental Tables S1-S7 for "Transcription decouples estrogen-dependent changes in enhancer-promoter contact frequencies and spatial proximity": TableS4.xlsx

### Sheet: Figure4A
GREB1 pre-mRNA					NRIP1 pre-mRNA					U2 RNA
Treatment	Replicate	Technical replicate	Relative starting quantity		Treatment	Replicate	Technical replicate	Relative starting quantity		Treatment	Replicate	Technical replicate	Relative starting quantity
vehicle - E2	1	1	57.5369		vehicle - E2	1	1	107.882		vehicle - E2	1	1	445.094
		2	77.8427				2	113.754				2	328.299
	2	1	97.1488			2	1	61.0718			2	1	371.698
		2	105.325				2	338.203				2	362.893
	3	1	105.055			3	1	82.5789			3	1	375.514
		2	115.192				2	295.855				2	406.47
vehicle + E2	1	1	634.297		vehicle + E2	1	1	512.277		vehicle + E2	1	1	371.308
		2	685.352				2	520.633				2	366.582
	2	1	605.09			2	1	524.202			2	1	464.179
		2	717.64				2	537.243				2	534.068
	3	1	747.116			3	1	1199.67			3	1	359.336
		2	879.979				2	918.868				2	255.43
flv - E2	1	1	42.6008		flv - E2	1	1	101.967		flv - E2	1	1	325.383
		2	48.5376				2	110.157				2	305.713
	2	1	70.8446			2	1	204.841			2	1	115.882
		2	112.925				2	216.64				2	112.485
	3	1	17.1235			3	1	140.54			3	1	600.824
		2	17.3852				2	83.0428				2	588.101
flv + E2	1	1	27.1172		flv + E2	1	1	48.6972		flv + E2	1	1	742.873
		2	18.3266				2	59.9869				2	591.533
	2	1	126.558			2	1	252.651			2	1	865.354
		2	107.672				2	280.066				2	1166.2
	3	1	85.6128			3	1	161.048			3	1	803.779
		2	72.7857				2	153.589				2	663.435
trp - E2	1	1	43.9107		trp - E2	1	1	32.3965		trp - E2	1	1	599.3
		2	47.8937				2	33.2011				2	482.111
	2	1	42.9207			2	1	53.2946			2	1	491.879
		2	37.7766				2	29.6091				2	541.048
	3	1	55.2085			3	1	34.4217			3	1	517.219
		2	45.7404				2	34.7159				2	695.388
trp + E2	1	1	47.4928		trp + E2	1	1	30.7346		trp + E2	1	1	454.201
		2	50.0221				2	41.1998				2	587.579
	2	1	62.1443			2	1	56.2116			2	1	329.952
		2	61.3268				2	35.8876				2	243.195
	3	1	33.1587			3	1	42.9986			3	1	633.001
		2	37.1247				2	29.6607				2	335.818

### Sheet: Figure_S6A
ERα immunofluorescence pre-extracted cells
Sample	Median integrated nuclear intensity (au)	Interquartile integrated nuclear intensity	n (nuclei)	Comparison	p-values Two-sided Mann-Whitney test, Holm-Bonferroni correction for multiple testing
Vehicle -E2	429.73	305.94-601.43	75
Vehicle +E2	1775.71	1262.73-2373.1	78	Vehicle+E2 vs Vehicle-E2	< 2e-16
Flv -E2	291.47	222.2-399.09	93
Flv +E2	1670.39	1247.58-2270.1	79	Flv+E2 vs Flv-E2	0.5036
Trp -E2	210.18	180.52-332.35	89
Trp +E2	1373.21	815.17-1970.05	82	Trp+E2 vs Trp-E2	< 2e-16
				Flv+E2 vs Vehicle+E2	0.0036
				Trp+E2 vs Vehicle+E2	< 2e-16

### Sheet: Figure4E&Figure_S6D
	Sample	n (alleles)	median interprobe distance (μm)	interquartile interval (μm)	Comparison	p-values Two-sided Mann-Whitney test, Holm-Bonferroni correction for multiple testing
GREB1 e-p interprobe distance Rep 1	Vehicle -E2	89	0.173	0.1139-0.2451
	Vehicle +E2	103	0.2202	0.1776-0.2916	Vehicle+E2 vs Vehicle-E2	0.00057
	Flv -E2	101	0.156	0.1080-0.2141
	Flv +E2	124	0.1799	0.1350-0.2215	Flv+E2 vs Flv-E2	0.51753
	Trp -E2	104	0.1767	0.1214-0.2403
	Trp +E2	134	0.8181	0.1399-2330	Trp+E2 vs Trp-E2	1
					Flv+E2 vs Vehicle+E2	0.00023
					Trp+E2 vs Vehicle+E2	0.00067
NRIP1 e-p interprobe distance Rep 1	Vehicle -E2	99	0.228	0.1485-0.279
	Vehicle +E2	105	0.279	0.204-0.341	Vehicle+E2 vs Vehicle-E2	0.01616
	Flv -E2	116	0.21	0.123-0.267
	Flv +E2	93	0.199	0.141-305	Flv+E2 vs Flv-E2	1
	Trp -E2	96	0.225	0.123-0.265
	Trp +E2	105	0.204	0.117-0.281	Trp+E2 vs Trp-E2	1
					Flv+E2 vs Vehicle+E2	0.00841
					Trp+E2 vs Vehicle+E2	0.00087
GREB1 e-p interprobe distance Rep 2	Vehicle -E2	114	0.195	0.117-0.247
	Vehicle +E2	115	0.25	0.204-0.31	Vehicle+E2 vs Vehicle-E2	1.2e-05
	Flv -E2	106	0.204	0.141-0.253
	Flv +E2	109	0.21	0.117-0.254	Flv+E2 vs Flv-E2	1
	Trp -E2	107	0.199	0.117-0.245
	Trp +E2	104	0.174	0.123-239	Trp+E2 vs Trp-E2	1
					Flv+E2 vs Vehicle+E2	0.0005
					Trp+E2 vs Vehicle+E2	6.1e-06
NRIP1 e-p interprobe distance Rep 2	Vehicle -E2	87	0.266	0.21-0.339
	Vehicle +E2	106	0.2975	0.238-0.379	Vehicle+E2 vs Vehicle-E2	0.06061
	Flv -E2	75	0.247	0.182-0.322
	Flv +E2	85	0.247	0.182-0.329	Flv+E2 vs Flv-E2	0.71285
	Trp -E2	90	0.271	0.193-0.347
	Trp +E2	73	0.247	0.204-0.322	Trp+E2 vs Trp-E2	0.48037
					Flv+E2 vs Vehicle+E2	0.00012
					Trp+E2 vs Vehicle+E2	0.00598

### Sheet: Figure_S6E
	Sample	n (alleles)	median interprobe distance (μm)	interquartile interval (μm)	Comparison	p-values Two-sided Mann-Whitney test, Holm-Bonferroni correction for multiple testing
GREB1 e-c interprobe distance Rep 1	Vehicle -E2	113	0.2346	0.1716-0.3323
	Vehicle +E2	100	0.268	0.1964-0.3420	Vehicle+E2 vs Vehicle-E2	1
	Flv -E2	101	0.277	0.2005-0.3420
	Flv +E2	111	0.2578	0.1853-0.3160	Flv+E2 vs Flv-E2	1
	Trp -E2	78	0.2272	0.1758-0.2934
	Trp +E2	81	0.2651	0.2116-0.3433	Trp+E2 vs Trp-E2	0.24
					Flv+E2 vs Vehicle+E2	1
					Trp+E2 vs Vehicle+E2	1
NRIP1 e-c interprobe distance Rep 1	Vehicle -E2	95	0.235	0.195-0.33
	Vehicle +E2	102	0.237	0.1793-0.29	Vehicle+E2 vs Vehicle-E2	1
	Flv -E2	96	0.257	0.216-0.3585
	Flv +E2	101	0.254	0.199-0.303	Flv+E2 vs Flv-E2	1
	Trp -E2	91	0.279	0.207-0.3555
	Trp +E2	97	0.257	0.207-0.391	Trp+E2 vs Trp-E2	1
					Flv+E2 vs Vehicle+E2	1
					Trp+E2 vs Vehicle+E2	0.36
GREB1 e-c interprobe distance Rep 2	Vehicle -E2	101	0.282	0.218-0.345
	Vehicle +E2	101	0.365	0.207-0.329	Vehicle+E2 vs Vehicle-E2	1
	Flv -E2	106	0.2775	0.218-0.3708
	Flv +E2	108	0.269	0.205-0.366	Flv+E2 vs Flv-E2	1
	Trp -E2	112	0.25	0.2093-0.3255
	Trp +E2	101	0.279	0.21-0.358	Trp+E2 vs Trp-E2	1
					Flv+E2 vs Vehicle+E2	1
					Trp+E2 vs Vehicle+E2	1
NRIP1 e-c interprobe distance Rep 2	Vehicle -E2	83	0.288	0.2265-0.3775
	Vehicle +E2	80	0.276	0.2175-0.4035	Vehicle+E2 vs Vehicle-E2	1
	Flv -E2	85	0.271	0.21-0.365
	Flv +E2	82	0.2725	0.204-0.3698	Flv+E2 vs Flv-E2	1
	Trp -E2	81	0.278	0.233-0.387
	Trp +E2	83	0.274	0.21-0.3255	Trp+E2 vs Trp-E2	1
					Flv+E2 vs Vehicle+E2	1
					Trp+E2 vs Vehicle+E2	1
